# Hackflex: low cost Illumina Nextera Flex sequencing library construction

**DOI:** 10.1101/779215

**Authors:** Daniela Gaio, Kay Anantanawat, Joyce To, Michael Liu, Leigh Monahan, Aaron E. Darling

**Author notes:** These authors ave contributed equally to this work (Daniela Gaio, Kay Anantanawat). Corresponding author: Daniela Gaio.

## Abstract

We developed a low-cost method for the production of Illumina-compatible sequencing libraries that allows up to 14 times more libraries for high-throughput Illumina sequencing to be generated for the same cost. We call this new method Hackflex. Quality of library preparation was tested by constructing libraries from *E. coli* MG1655 genomic DNA using either Hackflex, standard Nextera Flex or a variation of standard Nextera Flex in which the bead-linked transposase is diluted prior to use. In order to test the library quality for genomes with a higher and a lower GC content, library construction methods were also tested on *P. aeruginosa* PAO1 and *S. aureus* ATCC25923, respectively. We demonstrated that Hackflex can produce high quality libraries and yields a highly uniform coverage, equivalent to the standard Nextera Flex kit. We show that strongly size selected libraries produce sufficient yield and complexity to support *de novo* microbial genome assembly, and that assemblies of the large insert libraries can be much more contiguous than standard libraries without strong size selection. We introduce a new set of sample barcodes that are distinct from standard Illumina barcodes, enabling Hackflex samples to be multiplexed with samples barcoded using standard Illumina kits. Using Hackflex, we were able to achieve a per sample reagent cost for library prep of A$7.22 (USD$5.60), which is 9.87 times lower than the Standard Nextera Flex protocol at advertised retail price. An additional simple modification and further simplification of the protocol by omitting the wash step enables a further price reduction to reach an overall 14-fold cost saving. This method will allow researchers to construct more libraries within a given budget, thereby yielding more data and facilitating research programs where sequencing large numbers of libraries is beneficial.
