## Supplementary Table 1 for "Hackflex: low cost Illumina Nextera Flex sequencing library construction"

### Sheet: price_details
Nextera Flex	Hackflex reagent	Quantity per reaction	Batch cost (A$)	Quantity per 4800 reactions	Price per 4800 reactions (A$)	Price per 96 reactions (A$)	Price per 4800 reactions (USD)****	Price per 96 reactions (USD)****
BLT	BLT 1:50	0.2 ul	$6844/4800 reactions	960 ul	6844	6844	5306.15	5306.15
	nuclease free water	9.8 ul	$32.38/500 ml	47.040 ml	3.10848	0.0621696	2.41	0.0482001
TB1	20mM Tris	0.0000606 g	$615/5 kg	0.291 g	0.0357605	0.000715211	0.0277251	0.000554503
	20 mM MgCl	0.0000477 g	$237/5 kg	0.229 g	0.0108309	0.000216618	0.0083972	0.000167944
	50% DMF	12.5 ul	$41.90/250 ml	60 ml	10.056	0.20112	7.79642	0.155928
	nuclease free water	12.5 ul	$32.38/500 ml	60 ml	3.8856	0.077712	3.01251	0.0602501
TSB	0.2% SDS	0.0003 ul	$54.70/25 g	1.25 g	2.735	0.0547	2.12045	0.0424089
	nuclease free water	10 ul	$32.38/500 ml	48 ml	3.10848	0.0621696	2.41	0.0482001
TWB	10% PEG 8000	0.01 g	$172/1 kg	48 g	8.256	0.16512	6.40088	0.128018
	0.25 M NaCl	0.0014609 g	$82/5 kg	7.013 g	0.11501	0.0023002	0.0891671	0.00178334
	TE	100 ul	$113/500 ml	480 ml	108.48	2.1696	84.1045	1.68209
EPM	polymerase	1 ul	1,582/1000 units/800 ul	4,800 ul	10402.2	208.044	8064.82	161.296
		2 ul	1,582/1000 units/800 ul	9,600 ul	20804.4	416.088	16129.6	322.593
	dNTPs	4 ul	NA	NA	NA	NA	NA	NA
	5x GXL buffer	10 ul	NA	NA	NA	NA	NA	NA
	i5	5 ul	***	***	***	***	***	***
	i7	5 ul	***	***	***	***	***	***
	nucl.free water	19 ul	$32.38/500 ml	91.2 ml	5.90611	0.118122	4.57901	0.0915802
										per sample cost SF	71.2917
SPB	SPRI	45 ul	$1900/60 ml	216 ml	6840	136.8	5303.05	106.061
										per sample cost HF v0	7.21835
RSB	nuclease free water	45 ul	$32.38/500 ml	216 ml	13.9882	0.279763	10.845	0.2169		per sample cost HF v1	5.02688
Total Hacklex v0*	-	-	-	-	34648.1	7400.08	26862.6	5737.28		HF v0 vs SF (fold diff)	9.87396
Total Hackflex v1*	-	-	-	-	24129	7189.7	13401.1	268.022		HF v1 vs SF (fold diff)	14.173
* Hackflex v0: 2 ul polymerase. Hacklex v1: 1 ul polymerase and no TWB step.
**corrected accounting for pipette error, 730 ul usable instead of 800 ul
***i5 and i7 oligos prices not included as sold separately from library prep kit, in both Hackflex as Nextera Flex.
****at exchange rate on May 17th, 2021 (1.00 AUD = 0.7753 USD)
NA: missing values for dNTPs and 5X GXL buffer as reagents costs are included with the polymerase (kit: PrimeSTAR GXL DNA Polymerase kit, Takara).

### Sheet: price_comparison
samples (n)	price	price/sample	method
0	0	0	Hackflex v0
96	7400.08	77.0842	Hackflex v0
192	7956.16	41.4383	Hackflex v0
288	8512.24	29.5564	Hackflex v0
384	9068.32	23.6154	Hackflex v0
480	9624.4	20.0508	Hackflex v0
576	10180.5	17.6744	Hackflex v0
672	10736.6	15.977	Hackflex v0
768	11292.6	14.704	Hackflex v0
864	11848.7	13.7138	Hackflex v0
960	12404.8	12.9217	Hackflex v0
1056	12960.9	12.2736	Hackflex v0
1152	13517	11.7335	Hackflex v0
1248	14073	11.2765	Hackflex v0
1344	14629.1	10.8848	Hackflex v0
1440	15185.2	10.5453	Hackflex v0
1536	15741.3	10.2482	Hackflex v0
1632	16297.4	9.98613	Hackflex v0
1728	16853.4	9.75315	Hackflex v0
1824	17409.5	9.54469	Hackflex v0
1920	17965.6	9.35708	Hackflex v0
2016	18521.7	9.18734	Hackflex v0
2112	19077.8	9.03303	Hackflex v0
2208	19633.8	8.89214	Hackflex v0
2304	20189.9	8.76299	Hackflex v0
2400	20746	8.64417	Hackflex v0
2496	21302.1	8.53449	Hackflex v0
2592	21858.2	8.43293	Hackflex v0
2688	22414.2	8.33863	Hackflex v0
2784	22970.3	8.25083	Hackflex v0
2880	23526.4	8.16889	Hackflex v0
2976	24082.5	8.09223	Hackflex v0
3072	24638.6	8.02036	Hackflex v0
3168	25194.6	7.95285	Hackflex v0
3264	25750.7	7.88931	Hackflex v0
3360	26306.8	7.8294	Hackflex v0
3456	26862.9	7.77282	Hackflex v0
3552	27419	7.7193	Hackflex v0
3648	27975	7.6686	Hackflex v0
3744	28531.1	7.62049	Hackflex v0
3840	29087.2	7.57479	Hackflex v0
3936	29643.3	7.53132	Hackflex v0
4032	30199.4	7.48992	Hackflex v0
4128	30755.4	7.45045	Hackflex v0
4224	31311.5	7.41277	Hackflex v0
4320	31867.6	7.37676	Hackflex v0
4416	32423.7	7.34232	Hackflex v0
4512	32979.8	7.30934	Hackflex v0
4608	33535.8	7.27774	Hackflex v0
4704	34091.9	7.24743	Hackflex v0
4800	34648	7.21833	Hackflex v0
0	0	#DIV/0!	Hackflex v1
96	7189.7	74.8927	Hackflex v1
192	7535.4	39.2469	Hackflex v1
288	7881.1	27.3649	Hackflex v1
384	8226.8	21.424	Hackflex v1
480	8572.5	17.8594	Hackflex v1
576	8918.2	15.483	Hackflex v1
672	9263.9	13.7856	Hackflex v1
768	9609.6	12.5125	Hackflex v1
864	9955.3	11.5223	Hackflex v1
960	10301	10.7302	Hackflex v1
1056	10646.7	10.0821	Hackflex v1
1152	10992.4	9.54201	Hackflex v1
1248	11338.1	9.08502	Hackflex v1
1344	11683.8	8.6933	Hackflex v1
1440	12029.5	8.35382	Hackflex v1
1536	12375.2	8.05677	Hackflex v1
1632	12720.9	7.79467	Hackflex v1
1728	13066.6	7.56169	Hackflex v1
1824	13412.3	7.35323	Hackflex v1
1920	13758	7.16563	Hackflex v1
2016	14103.7	6.99588	Hackflex v1
2112	14449.4	6.84157	Hackflex v1
2208	14795.1	6.70068	Hackflex v1
2304	15140.8	6.57153	Hackflex v1
2400	15486.5	6.45271	Hackflex v1
2496	15832.2	6.34303	Hackflex v1
2592	16177.9	6.24147	Hackflex v1
2688	16523.6	6.14717	Hackflex v1
2784	16869.3	6.05938	Hackflex v1
2880	17215	5.97743	Hackflex v1
2976	17560.7	5.90077	Hackflex v1
3072	17906.4	5.82891	Hackflex v1
3168	18252.1	5.7614	Hackflex v1
3264	18597.8	5.69786	Hackflex v1
3360	18943.5	5.63795	Hackflex v1
3456	19289.2	5.58137	Hackflex v1
3552	19634.9	5.52784	Hackflex v1
3648	19980.6	5.47714	Hackflex v1
3744	20326.3	5.42903	Hackflex v1
3840	20672	5.38333	Hackflex v1
3936	21017.7	5.33986	Hackflex v1
4032	21363.4	5.29846	Hackflex v1
4128	21709.1	5.25899	Hackflex v1
4224	22054.8	5.22131	Hackflex v1
4320	22400.5	5.1853	Hackflex v1
4416	22746.2	5.15086	Hackflex v1
4512	23091.9	5.11789	Hackflex v1
4608	23437.6	5.08628	Hackflex v1
4704	23783.3	5.05597	Hackflex v1
4800	24129	5.02688	Hackflex v1
0	0	0	Nextera Flex
96	6844	71.2917	Nextera Flex
192	13688	71.2917	Nextera Flex
288	20532	71.2917	Nextera Flex
384	27376	71.2917	Nextera Flex
480	34220	71.2917	Nextera Flex
576	41064	71.2917	Nextera Flex
672	47908	71.2917	Nextera Flex
768	54752	71.2917	Nextera Flex
864	61596	71.2917	Nextera Flex
960	68440	71.2917	Nextera Flex
1056	75284	71.2917	Nextera Flex
1152	82128	71.2917	Nextera Flex
1248	88972	71.2917	Nextera Flex
1344	95816	71.2917	Nextera Flex
1440	102660	71.2917	Nextera Flex
1536	109504	71.2917	Nextera Flex
1632	116348	71.2917	Nextera Flex
1728	123192	71.2917	Nextera Flex
1824	130036	71.2917	Nextera Flex
1920	136880	71.2917	Nextera Flex
2016	143724	71.2917	Nextera Flex
2112	150568	71.2917	Nextera Flex
2208	157412	71.2917	Nextera Flex
2304	164256	71.2917	Nextera Flex
2400	171100	71.2917	Nextera Flex
2496	177944	71.2917	Nextera Flex
2592	184788	71.2917	Nextera Flex
2688	191632	71.2917	Nextera Flex
2784	198476	71.2917	Nextera Flex
2880	205320	71.2917	Nextera Flex
2976	212164	71.2917	Nextera Flex
3072	219008	71.2917	Nextera Flex
3168	225852	71.2917	Nextera Flex
3264	232696	71.2917	Nextera Flex
3360	239540	71.2917	Nextera Flex
3456	246384	71.2917	Nextera Flex
3552	253228	71.2917	Nextera Flex
3648	260072	71.2917	Nextera Flex
3744	266916	71.2917	Nextera Flex
3840	273760	71.2917	Nextera Flex
3936	280604	71.2917	Nextera Flex
4032	287448	71.2917	Nextera Flex
4128	294292	71.2917	Nextera Flex
4224	301136	71.2917	Nextera Flex
4320	307980	71.2917	Nextera Flex
4416	314824	71.2917	Nextera Flex
4512	321668	71.2917	Nextera Flex
4608	328512	71.2917	Nextera Flex
4704	335356	71.2917	Nextera Flex
4800	342200	71.2917	Nextera Flex

### Sheet: price_fold_diff
samples (n)	Nextera Flex	Hackflex v0	Hackflex v1	SF_vs_Hfv0	SF_vs_Hfv1
0	0	0	0	0	0
96	71.2917	77.0842	74.8927	0.924855	0.951917
192	71.2917	41.4383	39.2469	1.72043	1.81649
288	71.2917	29.5564	27.3649	2.41206	2.60522
384	71.2917	23.6154	21.424	3.01886	3.32766
480	71.2917	20.0508	17.8594	3.55555	3.99183
576	71.2917	17.6744	15.483	4.0336	4.60452
672	71.2917	15.977	13.7856	4.46214	5.17147
768	71.2917	14.704	12.5125	4.84847	5.69764
864	71.2917	13.7138	11.5223	5.19854	6.18726
960	71.2917	12.9217	10.7302	5.51722	6.64402
1056	71.2917	12.2736	10.0821	5.80856	7.07111
1152	71.2917	11.7335	9.54201	6.07592	7.47134
1248	71.2917	11.2765	9.08502	6.32216	7.84717
1344	71.2917	10.8848	8.6933	6.54968	8.20076
1440	71.2917	10.5453	8.35382	6.76053	8.53402
1536	71.2917	10.2482	8.05677	6.95649	8.84867
1632	71.2917	9.98613	7.79467	7.13907	9.14621
1728	71.2917	9.75315	7.56169	7.30961	9.42801
1824	71.2917	9.54469	7.35323	7.46925	9.69528
1920	71.2917	9.35708	7.16563	7.61901	9.94912
2016	71.2917	9.18734	6.99588	7.75977	10.1905
2112	71.2917	9.03303	6.84157	7.89233	10.4204
2208	71.2917	8.89214	6.70068	8.01738	10.6395
2304	71.2917	8.76299	6.57153	8.13554	10.8486
2400	71.2917	8.64417	6.45271	8.24737	11.0483
2496	71.2917	8.53449	6.34303	8.35336	11.2394
2592	71.2917	8.43293	6.24147	8.45396	11.4222
2688	71.2917	8.33863	6.14717	8.54956	11.5975
2784	71.2917	8.25083	6.05938	8.64054	11.7655
2880	71.2917	8.16889	5.97743	8.72722	11.9268
2976	71.2917	8.09223	5.90077	8.80989	12.0818
3072	71.2917	8.02036	5.82891	8.88883	12.2307
3168	71.2917	7.95285	5.7614	8.96429	12.374
3264	71.2917	7.88931	5.69786	9.03649	12.512
3360	71.2917	7.8294	5.63795	9.10563	12.645
3456	71.2917	7.77282	5.58137	9.17191	12.7732
3552	71.2917	7.7193	5.52784	9.23551	12.8968
3648	71.2917	7.6686	5.47714	9.29657	13.0162
3744	71.2917	7.62049	5.42903	9.35526	13.1316
3840	71.2917	7.57479	5.38333	9.4117	13.243
3936	71.2917	7.53132	5.33986	9.46602	13.3508
4032	71.2917	7.48992	5.29846	9.51835	13.4552
4128	71.2917	7.45045	5.25899	9.56878	13.5562
4224	71.2917	7.41277	5.22131	9.61742	13.654
4320	71.2917	7.37676	5.1853	9.66436	13.7488
4416	71.2917	7.34232	5.15086	9.70969	13.8407
4512	71.2917	7.30934	5.11789	9.7535	13.9299
4608	71.2917	7.27774	5.08628	9.79585	14.0165
4704	71.2917	7.24743	5.05597	9.83682	14.1005
4800	71.2917	7.21833	5.02688	9.87647	14.1821
